# Oomycete metabolism is highly dynamic and reflects lifestyle adaptations

**DOI:** 10.1101/2020.02.12.941195

**Authors:** Sander Y.A. Rodenburg, Dick de Ridder, Francine Govers, Michael F. Seidl

## Abstract

Pathogen-host symbiosis drives metabolic adaptations. Animal and plant pathogenic oomycetes are thought to adapt their metabolism to facilitate interactions with their hosts. Here, we performed a large-scale comparison of oomycete metabolism and uncovered considerable variation in oomycete metabolism that could be linked to differences in lifestyle. Pathway comparisons revealed that plant pathogenic oomycetes can be divided in two parts; a conserved part and an accessory part. The accessory part could be associated with the degradation of plant compounds produced during defence responses. Obligate biotrophic oomycetes have smaller metabolic networks, and this group displays converged evolution by repeated gene losses affecting the same metabolic pathways. A comparison of the metabolic networks of obligate biotrophic oomycetes with those of plant pathogenic oomycetes as a whole revealed that the losses of metabolic enzymes in biotrophs are not random and that the network of biotrophs contracts from the periphery inwards. Our analyses represent the first metabolism-focused comparison of oomycetes at this scale and will contribute to a better understanding of the evolution and relationship between metabolism and lifestyle adaptation.

**ORIGINALITY & SIGNFICANCE STATEMENT:** The intimate interaction between pathogens and their hosts exerts strong selection pressure leading to rapid adaptation. How this shapes the metabolism of pathogens is largely unknown. Here, we used comparative genomics to systematically characterize the metabolisms of animal and plant pathogenic oomycetes, a group of eukaryotes comprising many important animal and plant pathogens with significant economic and ecological impact. Core- and pan-genome as well as metabolic network analyses of distantly related oomycetes and their non-pathogenic relatives revealed considerable lifestyle- and lineage-specific adaptations. Extreme lifestyle adaptation could be observed in the metabolism of obligate biotrophic oomycetes – a group of pathogens that require a living host for proliferation. The metabolic networks of obligate biotrophic oomycetes reflect profound patterns of reductive evolution, converging to a loss the same metabolic enzymes during acquisition of an obligate parasitic lifestyle. These findings contribute to a be better understanding of oomycete evolution and the relationship between metabolism and lifestyle adaptation.
