## Supplemental Table 1 for "Oomycete metabolism is highly dynamic and reflects lifestyle adaptations"

### Sheet: Sources
Species	Lifestyle/Lineage	References	Download source
Achlya hypogyna	saprotroph	1	NCBI Genome
Albugo laibachii	biotroph	2	Ensembl protists
Aphanomyces astaci	animal pathogen	3	Ensembl protists
Aphanomyces euteiches	nectroph		aphanoDB
Aphanomyces invadans	animal pathogen	3	Ensembl protists
Aphanomyces stellatus	saprotroph	3	aphanoDB
Aureococcus anophagefferens	alga	4	NCBI Genome
Ectocarpus siliculosus	alga	5	NCBI Genome
Fistulifera solaris	diatom	6	NCBI Genome
Fragilariopsis cylindrus	diatom	7	NCBI Genome
Hondaea fermentalgiana	chytrid		NCBI Genome
Hyaloperonospora arabidopsis	biotroph	8	Ensembl protists
Hyphochytrium catenoides	chytrid	9	https://github.com/guyleonard/hyphochytrium
Nannochloropsis gaditana	alga	10	NCBI Genome
Nannochloropsis oceanica	alga	11	NCBI Genome
Peronospora effusa	biotroph	12	NCBI Genome
Peronospora belbahrii	biotroph	13	NCBI Genome
Phaeodactylum tricornutum	diatom	14	NCBI Genome
Phytophthora agathidicida	hemibiotroph	15	NCBI Genome
Phytophthora capsici	hemibiotroph	16	FungiDB
Phytophthora cinnamomi	hemibiotroph		FungiDB
Phytophthora cryptogea	hemibiotroph	17, 18	NCBI Genome*
Phytophthora fragariae	hemibiotroph	19, 18	NCBI Genome*
Phytophthora infestans	hemibiotroph	20	Ensembl protists
Phytophthora kernoviae	hemibiotroph	21	Ensembl protists
Phytophthora lateralis	hemibiotroph	22	Ensembl protists
Phytophthora megakarya	hemibiotroph	23	NCBI Genome
Phytophthora multivora	hemibiotroph	15, 18	NCBI Genome*
Phytophthora nicotianae	hemibiotroph	24	Ensembl protists
Phytophthora palmivora	hemibiotroph	23	NCBI Genome
Phytophthora parasitica	hemibiotroph		Ensembl protists
Phytophthora pinifolia	hemibiotroph	17, 18	NCBI Genome*
Phytophthora pisi	hemibiotroph	18	NCBI Genome
Phytophthora pluvialis	hemibiotroph	15, 18	NCBI Genome*
Phytophthora ramorum	hemibiotroph	25	Ensembl protists
Phytophthora sojae	hemibiotroph	25	Ensembl protists
Phytophthora taxon totara	hemibiotroph	15, 18	NCBI Genome*
Phytopythium vexans	necrotroph	26	FungiDB
Plasmopara viticola	biotroph	27	NCBI Genome
Plasmopara halstedii	biotroph	28	Ensembl protists
Pseudo-nitzschia_multistriata	diatom	29	http://bioinfo.szn.it/pmultistriata/
Pythium apinafurcum	necrotroph	30, 18	NCBI Genome*
Pythium aphanidermatum	necrotroph	26, 18	NCBI Genome*
Pythium arrhenomanes	necrotroph	26	Ensembl protists
Pythium insidiosum	animal pathogen	31	NCBI Genome
Pythium irregulare	necrotroph	26	FungiDB
Pythium iwayami	necrotroph	26	FungiDB
Pythium oligandrum	mycoparasite	32, 18	NCBI Genome*
Pythium ultimum	nectrotroph	33	FungiDB
Saprolegnia diclina	animal pathogen		Ensembl genomes
Saprolegnia parasitica	animal pathogen	34	Ensembl genomes
Thalassiosira oceanica	diatom	35	NCBI Genome
Thalassiosira pseudonana	diatom	36	NCBI Genome
Thraustrotheca clavata	saprotroph	1	NCBI Genome
* Gene annotations derived from https://github.com/oomycetes/oomycetes.github.io (ref 18)

### Sheet: References
Key	Citation
1	Misner I, Blouin N, Leonard G, Richards TA, Lane CE. 2014. The secreted proteins of Achlya hypogyna and Thraustotheca clavata identify the ancestral oomycete secretome and reveal gene acquisitions by horizontal gene transfer. Genome Biol Evol 7:120–135.
2	Kemen E, Gardiner A, Schultz-Larsen T, Kemen AC, Balmuth AL, Robert-Seilaniantz A, Bailey K, Holub E, Studholme DJ, Maclean D, Jones JDG. 2011. Gene gain and loss during evolution of obligate parasitism in the white rust pathogen of Arabidopsis thaliana. PLoS Biol 9:e1001094.
3	Gaulin E, Pel MJC, Camborde L, San-Clemente H, Courbier S, Dupouy MA, Lengellé J, Veyssiere M, Le Ru A, Grandjean F, Cordaux R, Moumen B, Gilbert C, Cano LM, Aury JM, Guy J, Wincker P, Bouchez O, Klopp C, Dumas B. 2018. Genomics analysis of Aphanomyces spp. identifies a new class of oomycete effector associated with host adaptation. BMC Biol 16:43.
4	Frischkorn KR, Harke MJ, Gobler CJ, Dyhrman ST. 2014. De novo assembly of Aureococcus anophagefferens transcriptomes reveals diverse responses to the low nutrient and low light conditions present during blooms. Front Microbiol 5:375.
5	Cock JM, Sterck L, Rouzé P, Scornet D, Allen AE, Amoutzias G, Anthouard V, Artiguenave F, Aury J-M, Badger JH, Beszteri B, Billiau K, Bonnet E, Bothwell JH, Bowler C, Boyen C, Brownlee C, Carrano CJ, Charrier B, Cho GY, Coelho SM, Collén J, Corre E, Silva CD, Delage L, Delaroque N, Dittami SM, Doulbeau S, Elias M, Farnham G, Gachon CMM, Gschloessl B, Heesch S, Jabbari K, Jubin C, Kawai H, Kimura …
6	Tanaka T, Maeda Y, Veluchamy A, Tanaka M, Abida H, Maréchal E, Bowler C, Muto M, Sunaga Y, Tanaka M, Yoshino T, Taniguchi T, Fukuda Y, Nemoto M, Matsumoto M, Wong PS, Aburatani S, Fujibuchi W. 2015. Oil accumulation by the oleaginous diatom Fistulifera solaris as revealed by the genome and transcriptome. Plant Cell 27:162–176.
7	Tabima JF, Kronmiller BA, Press CM, Tyler BM, Zasada IA, Grünwald NJ. 2017. Whole Genome Sequences of the Raspberry and Strawberry Pathogens Phytophthora rubi and P. fragariae. Mol Plant Microbe Interact 30:767–769.
8	Baxter L, Tripathy S, Ishaque N, Boot N, Cabral A, Kemen E, Thines M, Ah-Fong AM, Anderson RG, Badejoko W, Bittner-Eddy P, Boore JL, Chibucos MC, Coates M, Dehal P, Delehaunty K, Dong S, Downton P, Dumas B, Fabro G, Fronick C, Fuerstenberg SI, Fulton L, Gaulin E, Govers F, Hughes L, Humphray S, Jiang RHY, Judelson HS, Kamoun S, Kyung K, Meijer HJG, Minx P, Morris PF, Nelson J, Phuntumart V, Qutob…
9	Leonard G, Labarre A, Milner DS, Monier A, Soanes D, Wideman JG, Maguire F, Stevens S, Sain D, Grau-Bové X, Sebé-Pedrós A, Stajich JE, Paszkiewicz K, Brown MW, Hall N, Wickstead B, Richards TA. 2018. Comparative genomic analysis of the ‘pseudofungus’’ Hyphochytrium catenoides.’ Open Biol 8.
10	Radakovits R, Jinkerson RE, Fuerstenberg SI, Tae H, Settlage RE, Boore JL, Posewitz MC. 2012. Draft genome sequence and genetic transformation of the oleaginous alga Nannochloropsis gaditana. Nat Commun 3:1–11.
11	Wang D, Ning K, Li J, Hu J, Han D, Wang H, Zeng X, Jing X, Zhou Q, Su X, Chang X, Wang A, Wang W, Jia J, Wei L, Xin Y, Qiao Y, Huang R, Chen J, Han B, Yoon K, Hill RT, Zohar Y, Chen F, Hu Q, Xu J. 2014. Nannochloropsis Genomes Reveal Evolution of Microalgal Oleaginous Traits. PLOS Genet 10:e1004094.
12	Feng C, Lamour KH, Bluhm BH, Sharma S, Shrestha S, Dhillon BDS, Correll JC. 2018. Genome Sequences of Three Races of Peronospora effusa: A Resource for Studying the Evolution of the Spinach Downy Mildew Pathogen. Mol Plant-Microbe Interact MPMI 31:1230–1231.
13	Thines M, Sharma R, Rodenburg SYA, Gogleva A, Judelson HS, Xia X, van den Hoogen J, Kitner M, Klein J, Neilen M, de Ridder D, Seidl MF, den Ackerveken GV, Govers F, Schornack S, Studholme DJ. 2019. The genome of Peronospora belbahrii reveals high heterozygosity, a low number of canonical effectors and CT-rich promoters. bioRxiv 721027.
14	Bowler C, Allen AE, Badger JH, Grimwood J, Jabbari K, Kuo A, Maheswari U, Martens C, Maumus F, Otillar RP, Rayko E, Salamov A, Vandepoele K, Beszteri B, Gruber A, Heijde M, Katinka M, Mock T, Valentin K, Verret F, Berges JA, Brownlee C, Cadoret J-P, Chiovitti A, Choi CJ, Coesel S, Martino AD, Detter JC, Durkin C, Falciatore A, Fournet J, Haruta M, Huysman MJJ, Jenkins BD, Jiroutova K, Jorgensen R…
15	Studholme DJ, McDougal RL, Sambles C, Hansen E, Hardy G, Grant M, Ganley RJ, Williams NM. 2015. Genome sequences of six Phytophthora species associated with forests in New Zealand. Genomics Data 7:54–56.
16	Lamour KH, Mudge J, Gobena D, Hurtado-Gonzales OP, Schmutz J, Kuo A, Miller NA, Rice BJ, Raffaele S, Cano LM, Bharti AK, Donahoo RS, Finley S, Huitema E, Hulvey J, Platt D, Salamov AA, Savidor A, Sharma R, Stam R, Storey D, Thines M, Win J, Haas BJ, Dinwiddie DL, Jenkins J, Knight JR, Affourtit JP, Han CS, Chertkov O, Lindquist EA, Detter C, Grigoriev IV, Kamoun S, Kingsmore SF. 2012. Genome Sequ…
17	Feau N, Taylor G, Dale AL, Dhillon B, Bilodeau GJ, Birol I, Jones SJM, Hamelin RC. 2016. Genome sequences of six Phytophthora species threatening forest ecosystems. Genomics Data 10:85–88.
18	McGowan J, Fitzpatrick DA. 2017. Genomic, network, and phylogenetic analysis of the oomycete effector arsenal. mSphere 2:e00408-17.
19	Gao R, Cheng Y, Wang Y, Wang Y, Guo L, Zhang G. 2015. Genome Sequence of Phytophthora fragariae var. fragariae, a Quarantine Plant-Pathogenic Fungus. Genome Announc 3.
20	Haas BJ, Kamoun S, Zody MC, Jiang RHY, Handsaker RE, Cano LM, Grabherr M, Kodira CD, Raffaele S, Torto-Alalibo TA, Bozkurt TO, Ah-Fong AM, Alvarado L, Anderson VL, Armstrong MR, Avrova AO, Baxter L, Beynon JL, Boevink PC, Bollmann SR, Bos JIB, Bulone V, Cai G, Cakir C, Carrington JC, Chawner M, Conti L, Costanzo S, Ewan R, Fahlgren N, Fischbach MA, Fugelstad J, Gilroy EM, Gnerre S, Green PJ, Gren…
21	Sambles C, Schlenzig A, O’Neill P, Grant M, Studholme DJ. 2015. Draft genome sequences of Phytophthora kernoviae and Phytophthora ramorum lineage EU2 from Scotland. Genomics Data 6:193–194.
22	Quinn L, O’Neill PA, Harrison J, Paskiewicz KH, McCracken AR, Cooke LR, Grant MR, Studholme DJ. 2013. Genome-wide sequencing of Phytophthora lateralis reveals genetic variation among isolates from Lawson cypress (Chamaecyparis lawsoniana) in Northern Ireland. FEMS Microbiol Lett 344:179–185.
23	Ali SS, Shao J, Lary DJ, Kronmiller BA, Shen D, Strem MD, Amoako-Attah I, Akrofi AY, Begoude BAD, ten Hoopen GM, Coulibaly K, Kebe BI, Melnick RL, Guiltinan MJ, Tyler BM, Meinhardt LW, Bailey BA. 2017. Phytophthora megakarya and Phytophthora palmivora, closely related causal agents of cacao black pod rot, underwent increases in genome sizes and gene numbers by different mechanisms. Genome Biol Ev…
24	Liu H, Ma X, Yu H, Fang D, Li Y, Wang X, Wang W, Dong Y, Xiao B. 2016. Genomes and virulence difference between two physiological races of Phytophthora nicotianae. GigaScience 5:3.
25	Tyler BM, Tripathy S, Zhang X, Dehal P, Jiang RHY, Aerts A, Arredondo FD, Baxter L, Bensasson D, Beynon JL, Chapman J, Damasceno CMB, Dorrance AE, Dou D, Dickerman AW, Dubchak IL, Garbelotto M, Gijzen M, Gordon SG, Govers F, Grunwald NJ, Huang W, Ivors KL, Jones RW, Kamoun S, Krampis K, Lamour KH, Lee MK, McDonald WH, Medina M, Meijer HJG, Nordberg EK, Maclean DJ, Ospina-Giraldo MD, Morris PF, Ph…
26	Adhikari BN, Hamilton JP, Zerillo MM, Tisserat N, Lévesque CA, Buell CR. 2013. Comparative genomics reveals insight into virulence strategies of plant pathogenic oomycetes. PLoS ONE 8:e75072.
27	Dussert Y, Gouzy J, Richart-Cervera S, Mazet ID, Delière L, Couture C, Legrand L, Piron M-C, Mestre P, Delmotte F. 2016. Draft Genome Sequence of Plasmopara viticola, the Grapevine Downy Mildew Pathogen. Genome Announc 4.
28	Sharma R, Xia X, Cano LM, Evangelisti E, Kemen E, Judelson HS, Oome S, Sambles C, van den Hoogen DJ, Kitner M, Klein J, Meijer HJG, Spring O, Win J, Zipper R, Bode HB, Govers F, Kamoun S, Schornack S, Studholme DJ, Van den Ackerveken G, Thines M. 2015. Genome analyses of the sunflower pathogen Plasmopara halstedii provide insights into effector evolution in downy mildews and Phytophthora. BMC Gen…
29	Basu S, Patil S, Mapleson D, Russo MT, Vitale L, Fevola C, Maumus F, Casotti R, Mock T, Caccamo M, Montresor M, Sanges R, Ferrante MI. 2017. Finding a partner in the ocean: molecular and evolutionary bases of the response to sexual cues in a planktonic diatom. New Phytol 215:140–156.
30	Uzuhashi S, Endoh R, Manabe R, Ohkuma M. 2017. Draft Genome Sequences of the Oomycete Pilasporangium apinafurcum Strains JCM 30513 and JCM 30514, Formerly Classified as Pythium apinafurcum. Genome Announc 5.
31	Rujirawat T, Patumcharoenpol P, Lohnoo T, Yingyong W, Lerksuthirat T, Tangphatsornruang S, Suriyaphol P, Grenville-Briggs LJ, Garg G, Kittichotirat W, Krajaejun T. 2015. Draft genome sequence of the pathogenic oomycete Pythium insidiosum strain Pi-S, isolated from a patient with pythiosis. Genome Announc 3.
32	Berger H, Yacoub A, Gerbore J, Grizard D, Rey P, Sessitsch A, Compant S. 2016. Draft Genome Sequence of Biocontrol Agent Pythium oligandrum Strain Po37, an Oomycota. Genome Announc 4.
33	Lévesque CA, Brouwer H, Cano L, Hamilton JP, Holt C, Huitema E, Raffaele S, Robideau GP, Thines M, Win J, Zerillo MM, Beakes GW, Boore JL, Busam D, Dumas B, Ferriera S, Fuerstenberg SI, Gachon CMM, Gaulin E, Govers F, Grenville-Briggs LJ, Horner NR, Hostetler J, Jiang RHY, Johnson J, Krajaejun T, Lin H, Meijer HJG, Moore B, Morris PF, Phuntumart V, Puiu D, Shetty J, Stajich JE, Tripathy S, Wawra …
34	Jiang RHY, de Bruijn I, Haas BJ, Belmonte R, Löbach L, Christie J, van den Ackerveken G, Bottin A, Bulone V, Díaz-Moreno SM, Dumas B, Fan L, Gaulin E, Govers F, Grenville-Briggs LJ, Horner NR, Levin JZ, Mammella M, Meijer HJG, Morris PF, Nusbaum C, Oome S, Phillips AJ, van Rooyen D, Rzeszutek E, Saraiva M, Secombes CJ, Seidl MF, Snel B, Stassen JHM, Sykes S, Tripathy S, van den Berg H, Vega-Arreg…
35	Lommer M, Specht M, Roy A-S, Kraemer L, Andreson R, Gutowska MA, Wolf J, Bergner SV, Schilhabel MB, Klostermeier UC, Beiko RG, Rosenstiel P, Hippler M, LaRoche J. 2012. Genome and low-iron response of an oceanic diatom adapted to chronic iron limitation. Genome Biol 13:R66.
36	Armbrust EV, Berges JA, Bowler C, Green BR, Martinez D, Putnam NH, Zhou S, Allen AE, Apt KE, Bechner M, Brzezinski MA, Chaal BK, Chiovitti A, Davis AK, Demarest MS, Detter JC, Glavina T, Goodstein D, Hadi MZ, Hellsten U, Hildebrand M, Jenkins BD, Jurka J, Kapitonov VV, Kröger N, Lau WWY, Lane TW, Larimer FW, Lippmeier JC, Lucas S, Medina M, Montsant A, Obornik M, Parker MS, Palenik B, Pazour GJ, …
