## Supplemental Table 3 for "Oomycete metabolism is highly dynamic and reflects lifestyle adaptations"

### Sheet: Core-pan
	Lineages					Lifestyles
	Stramenopiles	Oomycetes	Saprolegniales	Pythiales	Peronosporales	necrotrophs	hemibiotrophs	biotrophs	animal
Number of species (n)	54	42	8	9	24	8	19	6	6
	Orthogroups
Pan	28463	18705	12585	10356	12878	12421	12577	8779	13170
Core	413	1057	6173	4836	1678	4807	2310	3600	5573
Ratio core/pan	0.0145101	0.056509	0.490505	0.466976	0.1303	0.387006	0.183669	0.410069	0.423159
Core size from curve at x=n		1057	3566±578	3351±531	1760±244	3566±578	2103±320	4089±643	4089±643
P(X>x)			3.21427e-06	0.00259362	0.630889	0.015877	0.258579	0.776357	0.0104864
	Metabolic Enzymes
Pan	1112	857	733	755	753	766	746	683	769
Core	69	146	549	445	222	446	289	389	517
Ratio core/pan	0.0620504	0.170362	0.748977	0.589404	0.294821	0.582245	0.387399	0.569546	0.672302
Core size from curve at x=n		146	397±46	381±46	228±27	397±46	267±34	437±49	437±49
P(X>x)			0.000464225	0.0790951	0.587732	0.142416	0.257076	0.83553	0.0501213
	Reactions
Pan	1939	1572	1368	1423	1407	1469	1405	1277	1418
Core	215	400	1104	881	547	897	683	811	996
Ratio core/pan	0.110882	0.254453	0.807018	0.619115	0.38877	0.610619	0.486121	0.635082	0.702398
Core size from curve at x=n		400	824±66	793±67	548±42	824±66	609±51	888±70	888±70
P(X>x)			1.07277e-05	0.0953291	0.513486	0.134808	0.0730621	0.863448	0.0613164
hypergeometric test: core ratio of metabolic genes vs. overall core ratio	9.15168e-25	1.21828e-34	3.61288e-49	6.99895e-13	4.82885e-35	7.83913e-30	8.56458e-42	8.52297e-19	6.27511e-47
